# Archaeogenetic analysis revealed East Eurasian paternal origin to the Aba royal family of Hungary

**DOI:** 10.1101/2024.03.20.585718

**Authors:** Gergely I B Varga, Zoltán Maróti, Oszkár Schütz, Kitti Maár, Emil Nyerki, Balázs Tihanyi, Orsolya Váradi, Alexandra Ginguta, Bence Kovács, Petra Kiss, Monika Dosztig, Zsolt Gallina, Tibor Török, János B. Szabó, Miklós Makoldi, Endre Neparáczki

**Affiliations:** Department of Archaeogenetics, Institute of Hungarian Research, Budapest, Hungary; Department of Pediatrics and Pediatric Health Center, University of Szeged, H-6725 Szeged, Hungary; Department of Genetics, Institute of Biology, University of Szeged, H-6726 Szeged, Hungary; Department of Biological Anthropology, University of Szeged, H-6726 Szeged, Hungary; Department of Archaeology, Institute of Hungarian Research, Budapest, Hungary; Department of History, Institute of Hungarian Research, Budapest, Hungary

## Abstract

The Aba family played a pivotal role in the early history of Medieval Hungary dominating extensive territories and giving rise to influential figures. We conducted an archaeogenetic examination of remains uncovered at the necropolis in Abasár, the political centre of the Aba clan, to identify Aba family members and shed light on their genetic origins. Utilizing Whole Genome Sequencing (WGS) data from 19 individuals, complemented by radiocarbon measurements, we identified 6 members of the Aba family who shared close kinship relations. Our analysis revealed that 4 males from this family carried identical N1a1a1a1a4∼ haplogroups. Significantly, our phylogenetic investigation traced this royal paternal lineage back to Mongolia, strongly suggesting its migration to the Carpathian Basin with the conquering Hungarians. Genome analysis, incorporating ADMIXTURE, Principal Component Analysis (PCA), and qpAdm, revealed East Eurasian patterns in the studied genomes, consistent with our phylogenetic results. Shared Identity by Descent (IBD) analysis confirmed the family kinship relations and shed light on further external kinship connections. It revealed that members of the Aba family were related to members of prominent Hungarian medieval noble families the Árpáds, Báthorys and Corvinus as well as to the first-generation immigrant elite of the Hungarian conquest.
