## Supplementary table 6 for "Archaeogenetic analysis revealed East Eurasian paternal origin to the Aba royal family of Hungary"

### Sheet: Table_S6a_Pop_list
Table_S6a_List of populations included in the qpAdm analysis
Left		Right
Source populations:	Test:	Ethiopia_4500BP.SG
Conq_Asia_Core1	HUAS194B	Iran_GanjDareh_N
Conq_Asia_Core2	HUAS257	Anatolia_N
Avar_Asia_Core1	HUAS261	Latvia_HG
Avar_Asia_Core2	HUAS262	Russia_LS_Ene (Baikal EN)
Hun_Asia_Core	HUAS309	Russia_HG_Tyu-Sos (EEHG)
Anapa	HUAS341	Russia_MLBA_Sintashta
Eur_Core_1	HUAS390	Finnish
Eur_Core_2	HUAS450	Han
Eur_Core_3	HUAS55A	Ket
Eur_Core_4	HUAS55B
Eur_Core_5	HUAS57
Hungary_Langobard.SG	HUAS581
Germany_EarlyMedieval.SG	HUAS59
SZLAper646	HUAS81
	HUAS82_83
	HUAS84
	HUAS85
	HUAS86
	HUAS87

### Sheet: Table_S6b_Left pop_samples
Table_S6b_List of the samples from the left populations
Conq_Asia_Core1	Conq_Asia_Core2	Avar_Asia_Core1	Avar_Asia_Core2	Hun_Asia_Core	Anapa	Eur_Core_1	Eur_Core_2	Eur_Core_3	Eur_Core_4	Eur_Core_5	Hungary_Langobard.SG	Germany_EarlyMedieval.SG	SZLAper646
KeF214	K2per29M	CSPFper114	ANper376	HUN1	Anapa-10.SG	ALTper224	ALTper414	NTHper19	KDAper485	IBE206	SZ11.SG	AED106_noUDG.SG	SZLAper646
KeF2per15M	K36	KFPper31	CSper465	VZper12673	Anapa-11.SG	KKper251	ARKper38	PLEper195	OBTper3	SEper64	SZ15.SG	AED1119_noUDG.SG
LBper1432	SZAKper1	KFPper7	CSPFper213		Anapa-9.SG	KKper252	HHper102	SHper175	SZAper7	TMHper199	SZ2.SG	AED204_noUDG.SG
MHper23	SZAper154		CSPFper37			SZKSZMper83	SZKTper265	SZFper43	TCSper18	VPBper600	SZ3.SG	AED432b_noUDG.SG
SZAKper4			FGDper4			SZODper376	SZKTper311				SZ4.SG	AED92b_noUDG.SG
SZAKper6			FUper215								SZ5.SG	Alh1_noUDG.SG
SZAKper7			KFPper30a									Alh10_noUDG.SG
TCSper2			KVper3369									Alh2_noUDG.SG
			MMper245									Alh3a_noUDG.SG
												BIM33_noUDG.SG
												BIM37b_noUDG.SG
												NW255a_noUDG.SG
												STR220c_noUDG.SG
												STR241_noUDG.SG
												STR266b_noUDG.SG
												STR316b_noUDG.SG
												STR355c_noUDG.SG
												STR393b_noUDG.SG
												STR480_noUDG.SG
												STR486_noUDG.SG

### Sheet: Table_S6c_Right_pop_samples
Table_S6c_List of the samples from the right populations
Ethiopia_4500BP.SG	Iran_GanjDareh_N	Anatolia_N	EEHG	Latvia_HG	Baikal_EN	Russia_MLBA_Sintashta	Finnish	Han	Ket
I5950.SG	I1944	I0723	UzOO77	I4441	DA340_noUDG.SG	I1064	HG00171.SG	NA18525.SG	Tuebingen76.HO
	I1945	I0746	Popovo2	I4628	DA359_noUDG.SG	I1053	HG00173.SG	NA18526.SG	Tuebingen80.HO
	I1290	I0726	I0124	I4440	DA341_noUDG.SG	I0937	HG00174.SG	NA18528.SG	Tuebingen81.HO
	I1951	I0724		I4438	DA357_noUDG.SG	I0938	HG00176.SG	NA18530.SG	Tuebingen83.HO
	I7527	I0727		I4552	DA362_noUDG.SG	I0939	HG00177.SG	NA18531.SG	Tuebingen82.HO
	I1947	I1585		I4553	DA253_noUDG.SG	I0942	HG00178.SG	NA18532.SG	Tuebingen87.HO
	I1949	I1579		I4434	DA251_noUDG.SG	I0943	HG00179.SG	NA18533.SG	Tuebingen90.HO
	I1954	I0709		I4595	DA252_noUDG.SG	I0982	HG00180.SG	NA18534.SG	Tuebingen94.HO
		I0707		I4439	DA250_noUDG.SG	I0986	HG00181.SG	NA18535.SG	Tuebingen95.HO
		I0708		I4551	DA248_noUDG.SG	I0989	HG00182.SG	NA18536.SG	Tuebingen97.HO
		I1580		I4626	DA247_noUDG.SG	I1003
		I0745		I4432	DA246_noUDG.SG	I1006
		I1581		I4596	DA249_noUDG.SG	I1008
		I0744		I4632	DA245_noUDG.SG	I1011
		I1583		I4550		I1013
		I1098		I4630		I1018
		I1097		Latvia_HG2_noUDG.SG		I1019
		I1099				I1022
		I1100				I1024
		I1102				I1055
		I1103				I1060
		I0736				I1061
		I1096				I1062
		I1101				I1063
		I1583.DG				I1065
		Bar8_noUDG.SG				I1082
		Bar31_noUDG.SG				I1084
		I1583.SG				I1086
						I1088
						I1089
						I1090
						I7480
						I1012
						I1029
						I1027
						I0984
						RISE394_noUDG.SG
						RISE395_noUDG.SG
						RISE392_noUDG.SG
						RISE386_noUDG.SG

### Sheet: Table_S6d_Models
Table_S6d. Two-source qpAdm modelling of the Abasár samples.
testPOP	tailProb	nested tailProb	nested p	absfit	POP1	frac1	POP2	frac2	drop POP
HUAS194B	0.968807	0.0938543	0.000394933	0	Germany_EarlyMedieval.SG	0.959	Avar_Asia_Core1	0.041
HUAS194B	0.96848	0.093057	0.000390635	0	Germany_EarlyMedieval.SG	0.96	Avar_Asia_Core2	0.04
HUAS194B	0.957074	0.0944582	0.000458501	0	Germany_EarlyMedieval.SG	0.956	Hun_Asia_Core	0.044
HUAS194B	0.908716	0.0934221	0.000682554	0	Germany_EarlyMedieval.SG	0.921	Conq_Asia_Core2	0.079
HUAS194B	0.892005	0.0924815	0.000753244	0	Germany_EarlyMedieval.SG	0.919	Conq_Asia_Core1	0.081
HUAS194B	0.768397	0.0184116	0.000106269	0	Hungary_Langobard.SG	0.956	Avar_Asia_Core2	0.044
HUAS194B	0.755995	0.0186074	0.000114899	0	Hungary_Langobard.SG	0.956	Avar_Asia_Core1	0.044
HUAS194B	0.754539	0.0187623	0.000117219	0	Hungary_Langobard.SG	0.952	Hun_Asia_Core	0.048
HUAS194B	0.693085	0.0185095	0.000154623	0	Hungary_Langobard.SG	0.914	Conq_Asia_Core2	0.086
HUAS194B	0.691718	0.0182789	0.000152652	0	Hungary_Langobard.SG	0.911	Conq_Asia_Core1	0.089
HUAS194B	0.607695	0.0530818	0.00127493	0	SZLAper646	0.958	Avar_Asia_Core1	0.042
HUAS194B	0.605881	0.0526721	0.00126942	0.002	SZLAper646	0.959	Avar_Asia_Core2	0.041
HUAS194B	0.593138	0.0533709	0.00138131	0.002	SZLAper646	0.955	Hun_Asia_Core	0.045
HUAS194B	0.579454	0.0528527	0.00145278	0	SZLAper646	0.917	Conq_Asia_Core2	0.083
HUAS194B	0.561846	0.126466	0.00763509	0	Eur_Core_5	0.932	Conq_Asia_Core1	0.068
HUAS194B	0.556211	0.0524594	0.00160909	0	SZLAper646	0.915	Conq_Asia_Core1	0.085
HUAS194B	0.480301	0.127716	0.0119542	0	Eur_Core_5	0.938	Conq_Asia_Core2	0.062
HUAS194B	0.465845	0.12829	0.0130616	0	Eur_Core_5	0.969	Avar_Asia_Core1	0.031
HUAS194B	0.459478	0.127391	0.0133502	0	Eur_Core_5	0.97	Avar_Asia_Core2	0.03
HUAS194B	0.451319	0.129095	0.0143484	0	Eur_Core_5	0.967	Hun_Asia_Core	0.033
HUAS194B	0.302263	0.0529197	0.00710401	0.00600000000000001	SZLAper646	0.822	Anapa	0.178
HUAS194B	0.244588	0.0935936	0.0318915	0.002	Germany_EarlyMedieval.SG	0.873	Anapa	0.127
HUAS194B	0.100479	0.128189	0.482941	0.004	Eur_Core_5	0.947	Anapa	0.053	Anapa
HUAS194B	0.094587	0.129243	0.602908	0.566	Eur_Core_5	0.765	SZLAper646	0.235	SZLAper646
HUAS194B	0.086736	0.0185512	0.013642	0.002	Hungary_Langobard.SG	0.861	Anapa	0.139
HUAS257	0.972934	0.950137	0.297144	0.046	SZLAper646	0.649	Eur_Core_5	0.351	Eur_Core_5
HUAS257	0.958556	0.950573	0.387532	0	SZLAper646	0.989	Avar_Asia_Core1	0.011	Avar_Asia_Core1
HUAS257	0.957135	0.950152	0.393992	0	SZLAper646	0.989	Avar_Asia_Core2	0.011	Avar_Asia_Core2
HUAS257	0.956366	0.950299	0.400059	0	SZLAper646	0.978	Conq_Asia_Core2	0.022	Conq_Asia_Core2
HUAS257	0.955169	0.950632	0.41042	0	SZLAper646	0.988	Hun_Asia_Core	0.012	Hun_Asia_Core
HUAS257	0.951863	0.950036	0.428652	0	SZLAper646	0.979	Conq_Asia_Core1	0.021	Conq_Asia_Core1
HUAS257	0.950144	0.949907	0.439701	0.01	SZLAper646	0.922	Eur_Core_2	0.078	Eur_Core_2
HUAS257	0.947321	0.949988	0.460776	0.092	SZLAper646	0.663	Hungary_Langobard.SG	0.337	Hungary_Langobard.SG
HUAS257	0.944626	0.94992	0.480486	0.036	SZLAper646	0.864	Eur_Core_4	0.136	Eur_Core_4
HUAS257	0.940882	0.949727	0.508284	0.006	SZLAper646	0.951	Eur_Core_1	0.049	Eur_Core_1
HUAS257	0.940711	0.95026	0.515107	0.004	SZLAper646	0.955	Anapa	0.045	Anapa
HUAS257	0.937325	0.949735	0.538441	0.02	SZLAper646	0.91	Eur_Core_3	0.09	Eur_Core_3
HUAS257	0.802776	0.848357	0.603401	0.02	Germany_EarlyMedieval.SG	0.757	Eur_Core_5	0.243	Eur_Core_5
HUAS257	0.794548	0.847018	0.650787	0.002	Germany_EarlyMedieval.SG	0.971	Eur_Core_1	0.029	Eur_Core_1
HUAS257	0.794315	0.847151	0.653862	0.0079999999999999	Germany_EarlyMedieval.SG	0.941	Eur_Core_3	0.059	Eur_Core_3
HUAS257	0.786706	0.849459	0.752145	0	Germany_EarlyMedieval.SG	0.996	Avar_Asia_Core1	0.004	Avar_Asia_Core1
HUAS257	0.786498	0.849666	0.757588	0	Germany_EarlyMedieval.SG	0.995	Hun_Asia_Core	0.005	Hun_Asia_Core
HUAS257	0.785841	0.848361	0.74657	0	Germany_EarlyMedieval.SG	0.996	Avar_Asia_Core2	0.004	Avar_Asia_Core2
HUAS257	0.783257	0.847584	0.76577	0.004	Germany_EarlyMedieval.SG	0.97	Eur_Core_2	0.03	Eur_Core_2
HUAS257	0.780898	0.847725	0.799644	0.0259999999999999	Germany_EarlyMedieval.SG	0.943	Eur_Core_4	0.057	Eur_Core_4
HUAS257	0.780197	0.847989	0.815302	0.72	Germany_EarlyMedieval.SG	0.78	Hungary_Langobard.SG	0.22	Hungary_Langobard.SG
HUAS257	0.779076	0.848732	0.851602	0	Germany_EarlyMedieval.SG	0.994	Conq_Asia_Core2	0.006	Conq_Asia_Core2
HUAS257	0.773213	0.847972	1	0.002	Germany_EarlyMedieval.SG	0.997	Conq_Asia_Core1	0.003	Conq_Asia_Core1
HUAS257	0.721709	0.756579	0.478827	0	Hungary_Langobard.SG	0.991	Hun_Asia_Core	0.009	Hun_Asia_Core
HUAS257	0.713742	0.754263	0.501109	0	Hungary_Langobard.SG	0.992	Avar_Asia_Core2	0.008	Avar_Asia_Core2
HUAS257	0.712957	0.756237	0.514222	0	Hungary_Langobard.SG	0.992	Avar_Asia_Core1	0.008	Avar_Asia_Core1
HUAS257	0.705487	0.754775	0.541549	0	Hungary_Langobard.SG	0.985	Conq_Asia_Core2	0.015	Conq_Asia_Core2
HUAS257	0.694336	0.75349	0.593343	0.002	Hungary_Langobard.SG	0.987	Conq_Asia_Core1	0.013	Conq_Asia_Core1
HUAS257	0.672298	0.753894	0.77272	0.49	Hungary_Langobard.SG	0.761	Eur_Core_5	0.239	Eur_Core_5
HUAS257	0.657323	0.754531	1	0.002	Hungary_Langobard.SG	0.995	Anapa	0.005	Anapa
HUAS261	0.393123	1.55323e-05	4.65745e-08	0	Eur_Core_3	0.931	Avar_Asia_Core1	0.069
HUAS261	0.387059	1.49547e-05	4.59651e-08	0	Eur_Core_3	0.866	Conq_Asia_Core1	0.134
HUAS261	0.358776	1.53017e-05	5.57015e-08	0.002	Eur_Core_3	0.868	Conq_Asia_Core2	0.132
HUAS261	0.30752	2.10205e-06	6.65896e-09	0	Eur_Core_4	0.928	Avar_Asia_Core1	0.072
HUAS261	0.291279	1.52102e-05	8.49133e-08	0	Eur_Core_3	0.934	Avar_Asia_Core2	0.066
HUAS261	0.290376	1.5706e-05	8.89321e-08	0	Eur_Core_3	0.927	Hun_Asia_Core	0.073
HUAS261	0.266488	2.04366e-06	8.54506e-09	0	Eur_Core_4	0.93	Avar_Asia_Core2	0.07
HUAS261	0.208617	2.10943e-06	1.41135e-08	0	Eur_Core_4	0.924	Hun_Asia_Core	0.076
HUAS261	0.142766	2.06083e-06	2.69911e-08	0	Eur_Core_4	0.867	Conq_Asia_Core2	0.133
HUAS261	0.074478	2.0211e-06	7.77654e-08	0.002	Eur_Core_4	0.87	Conq_Asia_Core1	0.13
HUAS262	0.94583	0.224477	0.00270277	0.004	SZLAper646	0.803	Anapa	0.197
HUAS262	0.867096	0.186737	0.0033455	0.002	Germany_EarlyMedieval.SG	0.831	Anapa	0.169
HUAS262	0.823464	0.597845	0.082253	0	Eur_Core_5	0.976	Hun_Asia_Core	0.024	Hun_Asia_Core
HUAS262	0.812388	0.596267	0.0873434	0	Eur_Core_5	0.979	Avar_Asia_Core2	0.021	Avar_Asia_Core2
HUAS262	0.810862	0.59805	0.0891227	0	Eur_Core_5	0.979	Avar_Asia_Core1	0.021	Avar_Asia_Core1
HUAS262	0.80349	0.594593	0.0913674	0	Eur_Core_5	0.957	Conq_Asia_Core1	0.043	Conq_Asia_Core1
HUAS262	0.802386	0.59625	0.0929116	0	Eur_Core_5	0.958	Conq_Asia_Core2	0.042	Conq_Asia_Core2
HUAS262	0.748585	0.187934	0.00656134	0	Germany_EarlyMedieval.SG	0.965	Hun_Asia_Core	0.035
HUAS262	0.74135	0.18668	0.00671746	0	Germany_EarlyMedieval.SG	0.969	Avar_Asia_Core2	0.031
HUAS262	0.714791	0.188031	0.00780573	0	Germany_EarlyMedieval.SG	0.969	Avar_Asia_Core1	0.031
HUAS262	0.6863	0.596357	0.186942	0.002	Eur_Core_5	0.913	Anapa	0.087	Anapa
HUAS262	0.645001	0.225061	0.0162465	0	SZLAper646	0.965	Hun_Asia_Core	0.035
HUAS262	0.643128	0.224241	0.016272	0	SZLAper646	0.969	Avar_Asia_Core2	0.031
HUAS262	0.616637	0.225494	0.0188523	0	SZLAper646	0.969	Avar_Asia_Core1	0.031
HUAS262	0.605368	0.186701	0.0133441	0	Germany_EarlyMedieval.SG	0.942	Conq_Asia_Core2	0.058
HUAS262	0.566258	0.224205	0.0241667	0	SZLAper646	0.94	Conq_Asia_Core2	0.06
HUAS262	0.501775	0.598221	0.828394	0.27	Eur_Core_5	0.878	SZLAper646	0.122	SZLAper646
HUAS262	0.486422	0.185753	0.0247437	0	Germany_EarlyMedieval.SG	0.946	Conq_Asia_Core1	0.054
HUAS262	0.460683	0.223602	0.0430154	0	SZLAper646	0.945	Conq_Asia_Core1	0.055
HUAS262	0.459045	0.223317	0.0433062	0.01	SZLAper646	0.804	Eur_Core_2	0.196
HUAS262	0.440794	0.0298258	0.00114834	0	Hungary_Langobard.SG	0.959	Hun_Asia_Core	0.041
HUAS262	0.439427	0.0295168	0.00113763	0.002	Hungary_Langobard.SG	0.819	Anapa	0.181
HUAS262	0.414929	0.0295178	0.00130462	0	Hungary_Langobard.SG	0.963	Avar_Asia_Core2	0.037
HUAS262	0.385205	0.0298863	0.00158256	0	Hungary_Langobard.SG	0.963	Avar_Asia_Core1	0.037
HUAS262	0.362023	0.22312	0.0803149	0.004	SZLAper646	0.881	Eur_Core_1	0.119	Eur_Core_1
HUAS262	0.338505	0.185261	0.0620874	0.004	Germany_EarlyMedieval.SG	0.841	Eur_Core_2	0.159	Eur_Core_2
HUAS262	0.324398	0.0295208	0.00227688	0	Hungary_Langobard.SG	0.93	Conq_Asia_Core2	0.07
HUAS262	0.288696	0.184984	0.0909277	0.004	Germany_EarlyMedieval.SG	0.905	Eur_Core_1	0.095	Eur_Core_1
HUAS262	0.264678	0.223414	0.177427	0.0179999999999999	SZLAper646	0.816	Eur_Core_3	0.184	Eur_Core_3
HUAS262	0.233751	0.0293229	0.00447381	0	Hungary_Langobard.SG	0.933	Conq_Asia_Core1	0.067
HUAS262	0.215907	0.18547	0.183924	0.00800000000000001	Germany_EarlyMedieval.SG	0.84	Eur_Core_3	0.16	Eur_Core_3
HUAS262	0.200169	0.223519	0.372553	0.062	SZLAper646	0.807	Eur_Core_4	0.193	Eur_Core_4
HUAS262	0.165839	0.185563	0.360771	0.0359999999999999	Germany_EarlyMedieval.SG	0.823	Eur_Core_4	0.177	Eur_Core_4
HUAS262	0.130863	0.000178994	8.67451e-06	0	Eur_Core_4	0.894	Conq_Asia_Core1	0.106
HUAS262	0.064998	0.000182905	2.87069e-05	0	Eur_Core_4	0.902	Conq_Asia_Core2	0.098
HUAS309	0.261579	0.00057154	1.1326e-05	0	Hungary_Langobard.SG	0.736	Anapa	0.264
HUAS309	0.163019	0.000427579	1.86529e-05	0.004	SZLAper646	0.718	Anapa	0.282
HUAS309	0.113827	0.00741678	0.00198954	0	Eur_Core_5	0.791	Anapa	0.209
HUAS309	0.10882	0.000127313	7.62292e-06	0	Eur_Core_4	0.894	Conq_Asia_Core1	0.106
HUAS309	0.075385	0.000131475	1.46294e-05	0	Eur_Core_4	0.898	Conq_Asia_Core2	0.102
HUAS341	0.63437	0.00818311	5.96606e-05	0.00600000000000001	SZLAper646	0.601	Eur_Core_2	0.399
HUAS341	0.494011	0.0540177	0.00232197	0.002	Hungary_Langobard.SG	0.811	Anapa	0.189
HUAS341	0.466695	0.0112548	0.000218434	0.004	Germany_EarlyMedieval.SG	0.655	Eur_Core_2	0.345
HUAS341	0.457426	0.0532724	0.00275586	0.004	Hungary_Langobard.SG	0.71	Eur_Core_2	0.29
HUAS341	0.442587	0.00816231	0.000153553	0.004	SZLAper646	0.73	Eur_Core_1	0.27
HUAS341	0.355664	0.0531159	0.00498071	0.002	Hungary_Langobard.SG	0.818	Eur_Core_1	0.182
HUAS341	0.328731	0.0112326	0.000484431	0.002	Germany_EarlyMedieval.SG	0.777	Eur_Core_1	0.223
HUAS341	0.271663	0.0675841	0.0138262	0	Eur_Core_4	0.94	Conq_Asia_Core1	0.06
HUAS341	0.241551	0.198377	0.165179	0.01	Eur_Core_5	0.824	Eur_Core_2	0.176	Eur_Core_2
HUAS341	0.241379	0.200753	0.170436	0.00399999999999999	Eur_Core_5	0.9	Anapa	0.1	Anapa
HUAS341	0.240766	0.00829675	0.000582427	0.002	SZLAper646	0.772	Anapa	0.228
HUAS341	0.231877	0.198097	0.182016	0.004	Eur_Core_5	0.895	Eur_Core_1	0.105	Eur_Core_1
HUAS341	0.216066	0.0680487	0.0227024	0.002	Eur_Core_4	0.946	Conq_Asia_Core2	0.054
HUAS341	0.194701	0.0533104	0.0180298	0	Hungary_Langobard.SG	0.665	Eur_Core_3	0.335
HUAS341	0.181521	0.00818579	0.000984901	0.00999999999999995	SZLAper646	0.533	Eur_Core_3	0.467
HUAS341	0.175196	0.0694354	0.0362623	0	Eur_Core_4	0.974	Avar_Asia_Core1	0.026
HUAS341	0.170988	0.198552	0.406157	0.014	Eur_Core_5	0.829	Eur_Core_3	0.171	Eur_Core_3
HUAS341	0.169637	0.068227	0.0374565	0	Eur_Core_4	0.975	Avar_Asia_Core2	0.025
HUAS341	0.16448	0.0696242	0.0414356	0	Eur_Core_4	0.973	Hun_Asia_Core	0.027
HUAS341	0.15938	0.0684971	0.0428156	0.002	Eur_Core_4	0.859	Anapa	0.141
HUAS341	0.136423	0.0112678	0.00272522	0	Germany_EarlyMedieval.SG	0.591	Eur_Core_3	0.409
HUAS341	0.136326	0.203062	1	0	Eur_Core_5	0.999	Avar_Asia_Core1	0.001	Avar_Asia_Core1
HUAS341	0.136307	0.203458	1	0	Eur_Core_5	0.999	Hun_Asia_Core	0.001	Hun_Asia_Core
HUAS341	0.13506	0.198514	1	0.148	Eur_Core_5	0.907	Eur_Core_4	0.093	Eur_Core_4
HUAS341	0.135036	0.0114712	0.00285471	0	Germany_EarlyMedieval.SG	0.813	Anapa	0.187
HUAS341	0.134975	0.200378	1	0	Eur_Core_5	0.999	Avar_Asia_Core2	0.001	Avar_Asia_Core2
HUAS341	0.134383	0.199782	1	0	Eur_Core_5	0.999	Conq_Asia_Core2	0.001	Conq_Asia_Core2
HUAS341	0.133888	0.198803	1	0	Eur_Core_5	0.998	Conq_Asia_Core1	0.002	Conq_Asia_Core1
HUAS341	0.12043	0.0669994	0.0720466	0.012	Eur_Core_4	0.515	Hungary_Langobard.SG	0.485	Hungary_Langobard.SG
HUAS341	0.11606	0.069228	0.0827633	0.0239999999999999	Eur_Core_4	0.678	SZLAper646	0.322	SZLAper646
HUAS341	0.097056	0.0670036	0.111211	0.02	Eur_Core_4	0.645	Germany_EarlyMedieval.SG	0.355	Germany_EarlyMedieval.SG
HUAS341	0.055101	0.0539642	0.226059	0	Hungary_Langobard.SG	0.984	Avar_Asia_Core2	0.016	Avar_Asia_Core2
HUAS341	0.053411	0.054856	0.250602	0	Hungary_Langobard.SG	0.984	Hun_Asia_Core	0.016	Hun_Asia_Core
HUAS341	0.052896	0.0548103	0.255429	0	Hungary_Langobard.SG	0.985	Avar_Asia_Core1	0.015	Avar_Asia_Core1
HUAS390	0.979571	7.93126e-05	1.35678e-08	0	Eur_Core_4	0.927	Avar_Asia_Core1	0.073
HUAS390	0.978273	7.73798e-05	1.34198e-08	0	Eur_Core_4	0.929	Avar_Asia_Core2	0.071
HUAS390	0.971323	7.78427e-05	1.49212e-08	0	Eur_Core_4	0.862	Conq_Asia_Core2	0.138
HUAS390	0.932603	7.85181e-05	2.22067e-08	0	Eur_Core_4	0.923	Hun_Asia_Core	0.077
HUAS390	0.927805	7.63983e-05	2.22801e-08	0	Eur_Core_4	0.863	Conq_Asia_Core1	0.137
HUAS390	0.887646	1.3056e-06	1.93012e-10	0.002	Eur_Core_3	0.85	Conq_Asia_Core1	0.15
HUAS390	0.741858	1.34689e-06	4.32182e-10	0	Eur_Core_3	0.853	Conq_Asia_Core2	0.147
HUAS390	0.433064	1.37597e-06	1.91988e-09	0	Eur_Core_3	0.926	Avar_Asia_Core1	0.074
HUAS390	0.384521	1.33704e-06	2.4147e-09	0	Eur_Core_3	0.928	Avar_Asia_Core2	0.072
HUAS390	0.336155	1.36673e-06	3.2968e-09	0	Eur_Core_3	0.921	Hun_Asia_Core	0.079
HUAS390	0.208911	0.00349372	0.000215697	0	Eur_Core_5	0.953	Avar_Asia_Core2	0.047
HUAS390	0.207732	0.00350071	0.000218665	0	Eur_Core_5	0.751	Anapa	0.249
HUAS390	0.197801	0.00356262	0.00024611	0	Eur_Core_5	0.952	Avar_Asia_Core1	0.048
HUAS390	0.1762	0.00354957	0.000303991	0	Eur_Core_5	0.949	Hun_Asia_Core	0.051
HUAS390	0.121629	0.00351412	0.000585387	0	Eur_Core_5	0.91	Conq_Asia_Core2	0.09
HUAS390	0.063629	0.00344146	0.00171936	0	Eur_Core_5	0.917	Conq_Asia_Core1	0.083
HUAS450	0.587873	0.342076	0.0587326	0.002	SZLAper646	0.974	Avar_Asia_Core1	0.026	Avar_Asia_Core1
HUAS450	0.578639	0.342506	0.0619679	0	SZLAper646	0.972	Hun_Asia_Core	0.028	Hun_Asia_Core
HUAS450	0.577571	0.339547	0.0609461	0	SZLAper646	0.975	Avar_Asia_Core2	0.025	Avar_Asia_Core2
HUAS450	0.571991	0.339329	0.0627353	0	SZLAper646	0.949	Conq_Asia_Core1	0.051	Conq_Asia_Core1
HUAS450	0.567283	0.340995	0.0652062	0	SZLAper646	0.951	Conq_Asia_Core2	0.049	Conq_Asia_Core2
HUAS450	0.39042	0.340996	0.197033	0.00599999999999999	SZLAper646	0.916	Anapa	0.084	Anapa
HUAS450	0.273212	0.339311	0.613721	0.078	SZLAper646	0.862	Eur_Core_5	0.138	Eur_Core_5
HUAS450	0.269103	0.337534	0.639261	0.012	SZLAper646	0.946	Eur_Core_2	0.054	Eur_Core_2
HUAS450	0.25839	0.337786	0.80133	0.006	SZLAper646	0.971	Eur_Core_1	0.029	Eur_Core_1
HUAS450	0.257332	0.337981	0.831186	0.036	SZLAper646	0.936	Eur_Core_4	0.064	Eur_Core_4
HUAS450	0.252139	0.338376	1	0.666	SZLAper646	0.895	Hungary_Langobard.SG	0.105	Hungary_Langobard.SG
HUAS450	0.103757	0.129243	0.451422	0	Germany_EarlyMedieval.SG	0.989	Avar_Asia_Core1	0.011	Avar_Asia_Core1
HUAS450	0.099251	0.129621	0.519795	0	Germany_EarlyMedieval.SG	0.989	Hun_Asia_Core	0.011	Hun_Asia_Core
HUAS450	0.098438	0.126171	0.487833	0	Germany_EarlyMedieval.SG	0.99	Avar_Asia_Core2	0.01	Avar_Asia_Core2
HUAS450	0.0955	0.125413	0.524375	0.002	Germany_EarlyMedieval.SG	0.981	Conq_Asia_Core1	0.019	Conq_Asia_Core1
HUAS450	0.089233	0.127623	0.71928	0	Germany_EarlyMedieval.SG	0.985	Conq_Asia_Core2	0.015	Conq_Asia_Core2
HUAS82_83	0.744571	0.189125	0.00678589	0.002	Eur_Core_5	0.824	Anapa	0.176
HUAS82_83	0.640479	0.00010103	1.46563e-07	0.002	Eur_Core_4	0.884	Conq_Asia_Core1	0.116
HUAS82_83	0.547172	0.187536	0.0181851	0	Eur_Core_5	0.943	Conq_Asia_Core1	0.057
HUAS82_83	0.522745	0.188643	0.0209633	0	Eur_Core_5	0.946	Conq_Asia_Core2	0.054
HUAS82_83	0.518087	0.000715603	3.40909e-06	0	Hungary_Langobard.SG	0.748	Anapa	0.252
HUAS82_83	0.469356	0.190321	0.0286918	0	Eur_Core_5	0.972	Hun_Asia_Core	0.028
HUAS82_83	0.46869	0.188742	0.0282911	0	Eur_Core_5	0.975	Avar_Asia_Core2	0.025
HUAS82_83	0.466545	0.190292	0.0291464	0	Eur_Core_5	0.975	Avar_Asia_Core1	0.025
HUAS82_83	0.390456	0.000102525	5.15644e-07	0	Eur_Core_4	0.891	Conq_Asia_Core2	0.109
HUAS82_83	0.319635	0.000897854	1.39042e-05	0	Germany_EarlyMedieval.SG	0.748	Anapa	0.252
HUAS82_83	0.243986	0.00022737	3.81208e-06	0.002	SZLAper646	0.705	Anapa	0.295
HUAS82_83	0.156665	0.187645	0.438843	0.01	Eur_Core_5	0.903	Eur_Core_2	0.097	Eur_Core_2
HUAS82_83	0.144281	0.000105212	3.65933e-06	0	Eur_Core_4	0.949	Avar_Asia_Core1	0.051
HUAS82_83	0.140648	0.000105054	3.81907e-06	0	Eur_Core_4	0.944	Hun_Asia_Core	0.056
HUAS82_83	0.138962	0.187809	0.661916	0.004	Eur_Core_5	0.963	Eur_Core_1	0.037	Eur_Core_1
HUAS82_83	0.127366	0.000102613	4.40094e-06	0	Eur_Core_4	0.95	Avar_Asia_Core2	0.05
HUAS82_83	0.098086	0.000709249	8.96113e-05	0	Hungary_Langobard.SG	0.917	Conq_Asia_Core2	0.083
HUAS82_83	0.089946	0.000736017	0.000109098	0	Hungary_Langobard.SG	0.955	Hun_Asia_Core	0.045
HUAS82_83	0.084845	0.000710304	0.000114588	0	Hungary_Langobard.SG	0.96	Avar_Asia_Core2	0.04
HUAS82_83	0.079389	0.000731987	0.000133371	0	Hungary_Langobard.SG	0.96	Avar_Asia_Core1	0.04
HUAS82_83	0.075962	0.000696966	0.000134165	0	Hungary_Langobard.SG	0.917	Conq_Asia_Core1	0.083
HUAS55A	0.735576	0.0245977	0.000196227	0	Eur_Core_4	0.91	Conq_Asia_Core1	0.09
HUAS55A	0.717206	0.621257	0.182068	0	Eur_Core_5	0.981	Avar_Asia_Core1	0.019	Avar_Asia_Core1
HUAS55A	0.715931	0.617688	0.179303	0	Eur_Core_5	0.982	Avar_Asia_Core2	0.018	Avar_Asia_Core2
HUAS55A	0.708459	0.0253533	0.00023476	0	Eur_Core_4	0.952	Avar_Asia_Core1	0.048
HUAS55A	0.693834	0.621921	0.211218	0	Eur_Core_5	0.981	Hun_Asia_Core	0.019	Hun_Asia_Core
HUAS55A	0.69048	0.0248082	0.000247307	0	Eur_Core_4	0.954	Avar_Asia_Core2	0.046
HUAS55A	0.686164	0.0251004	0.000257179	0.002	Eur_Core_4	0.911	Conq_Asia_Core2	0.089
HUAS55A	0.652667	0.619869	0.270492	0	Eur_Core_5	0.969	Conq_Asia_Core2	0.031	Conq_Asia_Core2
HUAS55A	0.649339	0.0253452	0.000311333	0	Eur_Core_4	0.95	Hun_Asia_Core	0.05
HUAS55A	0.618523	0.615969	0.330553	0	Eur_Core_5	0.973	Conq_Asia_Core1	0.027	Conq_Asia_Core1
HUAS55A	0.618255	0.619011	0.338771	0.002	Eur_Core_5	0.922	Anapa	0.078	Anapa
HUAS55A	0.566915	0.616187	0.488759	0.004	Eur_Core_5	0.941	Eur_Core_1	0.059	Eur_Core_1
HUAS55A	0.559765	0.616433	0.521134	0.012	Eur_Core_5	0.904	Eur_Core_2	0.096	Eur_Core_2
HUAS55A	0.50614	0.616622	1	0.018	Eur_Core_5	0.994	Eur_Core_3	0.006	Eur_Core_3
HUAS55A	0.415311	0.113149	0.0136832	0.002	Hungary_Langobard.SG	0.835	Anapa	0.165
HUAS55A	0.405175	0.112771	0.0144457	0	Hungary_Langobard.SG	0.97	Avar_Asia_Core2	0.03
HUAS55A	0.404011	0.114433	0.0149643	0	Hungary_Langobard.SG	0.969	Avar_Asia_Core1	0.031
HUAS55A	0.379456	0.114307	0.01738	0.002	Hungary_Langobard.SG	0.968	Hun_Asia_Core	0.032
HUAS55A	0.312401	0.113616	0.0270579	0	Hungary_Langobard.SG	0.944	Conq_Asia_Core2	0.056
HUAS55A	0.277138	0.0286639	0.00303614	0.002	Germany_EarlyMedieval.SG	0.691	Eur_Core_2	0.309
HUAS55A	0.233243	0.112235	0.0506722	0.002	Hungary_Langobard.SG	0.951	Conq_Asia_Core1	0.049	Conq_Asia_Core1
HUAS55A	0.225858	0.11202	0.0541509	0.004	Hungary_Langobard.SG	0.786	Eur_Core_2	0.214	Eur_Core_2
HUAS55A	0.214671	0.0286427	0.00510637	0.00199999999999989	Germany_EarlyMedieval.SG	0.813	Eur_Core_1	0.187
HUAS55A	0.184404	0.111849	0.0838045	0	Hungary_Langobard.SG	0.879	Eur_Core_1	0.121	Eur_Core_1
HUAS55A	0.176571	0.0291915	0.0077363	0	Germany_EarlyMedieval.SG	0.822	Anapa	0.178
HUAS55A	0.124356	0.112169	0.199887	0.002	Hungary_Langobard.SG	0.804	Eur_Core_3	0.196	Eur_Core_3
HUAS55A	0.114484	0.112336	0.242325	0.014	Hungary_Langobard.SG	0.697	Eur_Core_4	0.303	Eur_Core_4
HUAS55A	0.108976	0.0287203	0.0187403	0.002	Germany_EarlyMedieval.SG	0.672	Eur_Core_3	0.328
HUAS55A	0.104365	0.0289397	0.0205671	0	Germany_EarlyMedieval.SG	0.972	Avar_Asia_Core2	0.028
HUAS55A	0.10126	0.0297024	0.0227422	0	Germany_EarlyMedieval.SG	0.971	Avar_Asia_Core1	0.029
HUAS55A	0.094465	0.0297615	0.0259413	0	Germany_EarlyMedieval.SG	0.97	Hun_Asia_Core	0.03
HUAS55A	0.093268	0.0287783	0.0250584	0.002	Germany_EarlyMedieval.SG	0.511	Eur_Core_4	0.489
HUAS55A	0.071023	0.0293666	0.0427622	0	Germany_EarlyMedieval.SG	0.949	Conq_Asia_Core2	0.051
HUAS55A	0.066059	0.0250568	0.0369225	0.004	Eur_Core_4	0.845	Anapa	0.155
HUAS55A	0.056775	0.0104337	0.0112711	0.00800000000000001	SZLAper646	0.686	Eur_Core_2	0.314
HUAS55B	0.076774	1.29883e-05	7.37717e-07	0.002	Eur_Core_3	0.878	Conq_Asia_Core1	0.122
HUAS55B	0.054117	1.31144e-05	1.30326e-06	0	Eur_Core_4	0.934	Hun_Asia_Core	0.066
HUAS55B	0.053933	1.3473e-05	1.35533e-06	0	Eur_Core_3	0.88	Conq_Asia_Core2	0.12
HUAS55B	0.05269	1.37693e-05	1.44469e-06	0	Eur_Core_3	0.933	Hun_Asia_Core	0.067
HUAS57	0.058801	0.0308089	0.0659125	0.004	Eur_Core_5	0.872	Anapa	0.128	Anapa
HUAS57	0.050413	0.000235892	6.03695e-05	0	Eur_Core_4	0.947	Hun_Asia_Core	0.053
HUAS581	0.655093	0.434435	0.0782446	0.00199999999999999	Eur_Core_5	0.883	Anapa	0.117	Anapa
HUAS581	0.476095	0.433213	0.225411	0	Eur_Core_5	0.985	Avar_Asia_Core2	0.015	Avar_Asia_Core2
HUAS581	0.471738	0.435314	0.236026	0	Eur_Core_5	0.985	Avar_Asia_Core1	0.015	Avar_Asia_Core1
HUAS581	0.465085	0.434913	0.246481	0.002	Eur_Core_5	0.985	Hun_Asia_Core	0.015	Hun_Asia_Core
HUAS581	0.445249	0.433228	0.280713	0	Eur_Core_5	0.973	Conq_Asia_Core2	0.027	Conq_Asia_Core2
HUAS581	0.43349	0.0571303	0.00354932	0.002	Hungary_Langobard.SG	0.824	Anapa	0.176
HUAS581	0.419458	0.432504	0.340898	0.002	Eur_Core_5	0.976	Conq_Asia_Core1	0.024	Conq_Asia_Core1
HUAS581	0.394043	0.432417	0.424411	0.01	Eur_Core_5	0.895	Eur_Core_2	0.105	Eur_Core_2
HUAS581	0.370283	0.431919	0.536894	0.00600000000000001	Eur_Core_5	0.948	Eur_Core_1	0.052	Eur_Core_1
HUAS581	0.334491	0.432395	1	0.032	Eur_Core_5	0.974	Eur_Core_3	0.026	Eur_Core_3
HUAS581	0.331773	0.0568478	0.00655706	0	Hungary_Langobard.SG	0.97	Avar_Asia_Core2	0.03
HUAS581	0.317305	0.0574246	0.00736923	0	Hungary_Langobard.SG	0.969	Avar_Asia_Core1	0.031
HUAS581	0.301748	0.0572869	0.00819444	0.002	Hungary_Langobard.SG	0.968	Hun_Asia_Core	0.032
HUAS581	0.2381	0.0568414	0.0133856	0	Hungary_Langobard.SG	0.944	Conq_Asia_Core2	0.056
HUAS581	0.194441	0.00426615	0.000329933	0	Eur_Core_4	0.916	Conq_Asia_Core1	0.084
HUAS581	0.190827	0.0564803	0.0208325	0.002	Hungary_Langobard.SG	0.762	Eur_Core_2	0.238
HUAS581	0.174313	0.00429948	0.000409445	0	Eur_Core_4	0.919	Conq_Asia_Core2	0.081
HUAS581	0.165237	0.00813052	0.00116245	0.002	Germany_EarlyMedieval.SG	0.691	Eur_Core_2	0.309
HUAS581	0.161511	0.0566996	0.0293087	0.00199999999999999	Hungary_Langobard.SG	0.95	Conq_Asia_Core1	0.05
HUAS581	0.153734	0.00442426	0.000537865	0	Eur_Core_4	0.959	Avar_Asia_Core1	0.041
HUAS581	0.144268	0.00430681	0.000580358	0.002	Eur_Core_4	0.961	Avar_Asia_Core2	0.039
HUAS581	0.137527	0.00439458	0.000651558	0	Eur_Core_4	0.957	Hun_Asia_Core	0.043
HUAS581	0.120415	0.0563325	0.0516756	0.004	Hungary_Langobard.SG	0.867	Eur_Core_1	0.133	Eur_Core_1
HUAS581	0.088505	0.00810408	0.00354209	0.002	Germany_EarlyMedieval.SG	0.812	Eur_Core_1	0.188
HUAS581	0.081845	0.0565181	0.11114	0	Hungary_Langobard.SG	0.744	Eur_Core_3	0.256	Eur_Core_3
HUAS581	0.078038	0.00165104	0.000425301	0.004	SZLAper646	0.639	Eur_Core_2	0.361
HUAS581	0.072362	0.00828449	0.00518729	0.002	Germany_EarlyMedieval.SG	0.827	Anapa	0.173
HUAS581	0.053784	0.00813988	0.00835785	0.00800000000000001	Germany_EarlyMedieval.SG	0.621	Eur_Core_3	0.379
HUAS581	0.052652	0.0565244	0.276844	0.026	Hungary_Langobard.SG	0.725	Eur_Core_4	0.275	Eur_Core_4
HUAS59B	0.550419	0.00313995	2.23391e-05	0	Eur_Core_3	0.889	Conq_Asia_Core1	0.111
HUAS59B	0.467493	0.0032151	3.49241e-05	0	Eur_Core_3	0.892	Conq_Asia_Core2	0.108
HUAS59B	0.327169	0.00653356	0.00021773	0	Eur_Core_5	0.716	Anapa	0.284
HUAS59B	0.308664	0.00327802	9.06247e-05	0	Eur_Core_3	0.946	Avar_Asia_Core1	0.054
HUAS59B	0.307002	0.00328002	9.17281e-05	0	Eur_Core_3	0.941	Hun_Asia_Core	0.059
HUAS59B	0.30016	0.000197022	2.09669e-06	0.002	Eur_Core_4	0.663	Anapa	0.337
HUAS59B	0.271112	0.00318593	0.000113464	0	Eur_Core_3	0.948	Avar_Asia_Core2	0.052
HUAS59B	0.27092	0.000200825	2.63989e-06	0	Eur_Core_4	0.939	Avar_Asia_Core1	0.061
HUAS59B	0.263627	0.000199359	2.7592e-06	0	Eur_Core_4	0.934	Hun_Asia_Core	0.066
HUAS59B	0.254172	0.000193216	2.84461e-06	0	Eur_Core_4	0.941	Avar_Asia_Core2	0.059
HUAS59B	0.189451	0.000195062	5.01875e-06	0	Eur_Core_4	0.887	Conq_Asia_Core2	0.113
HUAS59B	0.164447	8.42348e-07	7.12586e-09	0	Hungary_Langobard.SG	0.629	Anapa	0.371
HUAS59B	0.131266	0.000190353	9.35421e-06	0	Eur_Core_4	0.889	Conq_Asia_Core1	0.111
HUAS59B	0.112739	0.00324197	0.000595135	0.004	Eur_Core_3	0.723	Anapa	0.277
HUAS59B	0.093091	0.00641008	0.00227144	0.00600000000000001	Eur_Core_5	0.597	Eur_Core_2	0.403
HUAS59B	0.08533	2.23049e-06	7.04119e-08	0.002	SZLAper646	0.599	Anapa	0.401
HUAS81	0.848324	0.00191891	2.62917e-06	0	Eur_Core_4	0.942	Avar_Asia_Core1	0.058
HUAS81	0.830453	0.0018931	2.84827e-06	0	Eur_Core_4	0.943	Avar_Asia_Core2	0.057
HUAS81	0.818267	0.00187211	2.9938e-06	0.002	Eur_Core_4	0.889	Conq_Asia_Core1	0.111
HUAS81	0.814902	0.00192534	3.16767e-06	0	Eur_Core_4	0.937	Hun_Asia_Core	0.063
HUAS81	0.814584	0.00189231	3.09806e-06	0	Eur_Core_4	0.89	Conq_Asia_Core2	0.11
HUAS81	0.383789	0.102888	0.0138158	0	Eur_Core_5	0.969	Avar_Asia_Core2	0.031
HUAS81	0.379685	0.103974	0.0144612	0	Eur_Core_5	0.969	Avar_Asia_Core1	0.031
HUAS81	0.369018	0.104092	0.0155072	0	Eur_Core_5	0.966	Hun_Asia_Core	0.034
HUAS81	0.284392	0.102805	0.027494	0	Eur_Core_5	0.943	Conq_Asia_Core2	0.057
HUAS81	0.222339	0.102053	0.0464369	0	Eur_Core_5	0.947	Conq_Asia_Core1	0.053
HUAS81	0.220237	0.103757	0.0489934	0.002	Eur_Core_5	0.862	Anapa	0.138
HUAS81	0.132071	0.102118	0.141694	0.00800000000000001	Eur_Core_5	0.822	Eur_Core_2	0.178	Eur_Core_2
HUAS81	0.126752	0.102305	0.155534	0.002	Eur_Core_5	0.894	Eur_Core_1	0.106	Eur_Core_1
HUAS81	0.123917	5.89817e-06	1.25032e-07	0	Eur_Core_3	0.875	Conq_Asia_Core1	0.125
HUAS81	0.066045	0.102617	1	0.038	Eur_Core_5	0.96	Eur_Core_3	0.04	Eur_Core_3
HUAS81	0.056781	6.0086e-06	4.56799e-07	0	Eur_Core_3	0.881	Conq_Asia_Core2	0.119
HUAS84	0.831587	0.000485067	4.49475e-07	0	Eur_Core_4	0.941	Avar_Asia_Core1	0.059
HUAS84	0.827537	0.000487291	4.62169e-07	0	Eur_Core_4	0.936	Hun_Asia_Core	0.064
HUAS84	0.79583	0.000473974	5.25454e-07	0	Eur_Core_4	0.942	Avar_Asia_Core2	0.058
HUAS84	0.711548	0.000477167	7.98142e-07	0	Eur_Core_4	0.888	Conq_Asia_Core2	0.112
HUAS84	0.662859	0.000467514	9.74844e-07	0	Eur_Core_4	0.887	Conq_Asia_Core1	0.113
HUAS84	0.267641	0.0440286	0.00670436	0.002	Eur_Core_5	0.823	Anapa	0.177
HUAS84	0.172964	0.0437194	0.0160659	0	Eur_Core_5	0.97	Avar_Asia_Core2	0.03
HUAS84	0.172266	0.0447511	0.0168716	0	Eur_Core_5	0.967	Hun_Asia_Core	0.033
HUAS84	0.170383	0.0443278	0.016955	0	Eur_Core_5	0.97	Avar_Asia_Core1	0.03
HUAS84	0.142059	0.0433426	0.023228	0.004	Eur_Core_5	0.737	Eur_Core_2	0.263
HUAS84	0.131664	1.78457e-05	4.47234e-07	0.00199999999999999	Eur_Core_3	0.883	Conq_Asia_Core1	0.117
HUAS84	0.124248	0.0431717	0.0298483	0.002	Eur_Core_5	0.847	Eur_Core_1	0.153
HUAS84	0.103625	0.0439161	0.0435443	0.002	Eur_Core_5	0.949	Conq_Asia_Core2	0.051
HUAS84	0.076637	0.0432482	0.0751875	0.002	Eur_Core_5	0.954	Conq_Asia_Core1	0.046	Conq_Asia_Core1
HUAS84	0.061854	1.8429e-05	1.61859e-06	0.002	Eur_Core_3	0.891	Conq_Asia_Core2	0.109
HUAS85	0.788812	0.504396	0.0579414	0.004	Hungary_Langobard.SG	0.821	Eur_Core_2	0.179	Eur_Core_2
HUAS85	0.766719	0.839389	0.86879	0	Eur_Core_5	0.996	Hun_Asia_Core	0.004	Hun_Asia_Core
HUAS85	0.765719	0.838882	0.877562	0	Eur_Core_5	0.996	Avar_Asia_Core1	0.004	Avar_Asia_Core1
HUAS85	0.763423	0.837485	0.892446	0	Eur_Core_5	0.996	Avar_Asia_Core2	0.004	Avar_Asia_Core2
HUAS85	0.761911	0.835793	0.877964	0.004	Eur_Core_5	0.978	Eur_Core_1	0.022	Eur_Core_1
HUAS85	0.757704	0.835318	1	0.012	Eur_Core_5	0.973	Eur_Core_2	0.027	Eur_Core_2
HUAS85	0.757127	0.83705	1	0	Eur_Core_5	0.995	Conq_Asia_Core2	0.005	Conq_Asia_Core2
HUAS85	0.755431	0.835439	1	0	Eur_Core_5	0.995	Conq_Asia_Core1	0.005	Conq_Asia_Core1
HUAS85	0.753682	0.837265	1	0.004	Eur_Core_5	0.999	Anapa	0.001	Anapa
HUAS85	0.752574	0.835284	1	0.18	Eur_Core_5	0.972	Hungary_Langobard.SG	0.028	Hungary_Langobard.SG
HUAS85	0.752554	0.835813	1	0.088	Eur_Core_5	0.999	Eur_Core_4	0.001	Eur_Core_4
HUAS85	0.74904	0.505117	0.0731291	0.002	Hungary_Langobard.SG	0.887	Eur_Core_1	0.113	Eur_Core_1
HUAS85	0.682234	0.508445	0.108898	0.002	Hungary_Langobard.SG	0.906	Anapa	0.094	Anapa
HUAS85	0.648432	0.189163	0.0110347	0.004	Germany_EarlyMedieval.SG	0.773	Eur_Core_2	0.227
HUAS85	0.639779	0.513265	0.143305	0	Hungary_Langobard.SG	0.981	Hun_Asia_Core	0.019	Hun_Asia_Core
HUAS85	0.631903	0.509173	0.146051	0	Hungary_Langobard.SG	0.983	Avar_Asia_Core2	0.017	Avar_Asia_Core2
HUAS85	0.627422	0.511675	0.152433	0	Hungary_Langobard.SG	0.983	Avar_Asia_Core1	0.017	Avar_Asia_Core1
HUAS85	0.621044	0.190579	0.0128657	0.002	Germany_EarlyMedieval.SG	0.851	Eur_Core_1	0.149
HUAS85	0.619989	0.505655	0.153001	0.016	Hungary_Langobard.SG	0.7	Eur_Core_4	0.3	Eur_Core_4
HUAS85	0.61728	0.136899	0.00673567	0.00800000000000001	SZLAper646	0.729	Eur_Core_2	0.271
HUAS85	0.584213	0.505709	0.189698	0.0079999999999999	Hungary_Langobard.SG	0.815	Eur_Core_3	0.185	Eur_Core_3
HUAS85	0.555039	0.508561	0.23247	0	Hungary_Langobard.SG	0.972	Conq_Asia_Core2	0.028	Conq_Asia_Core2
HUAS85	0.512407	0.506329	0.30501	0	Hungary_Langobard.SG	0.975	Conq_Asia_Core1	0.025	Conq_Asia_Core1
HUAS85	0.505727	0.190003	0.0233405	0.01	Germany_EarlyMedieval.SG	0.586	Eur_Core_4	0.414
HUAS85	0.44632	0.137438	0.0167104	0.00399999999999998	SZLAper646	0.829	Eur_Core_1	0.171
HUAS85	0.414303	0.138747	0.020555	0.004	SZLAper646	0.85	Anapa	0.15
HUAS85	0.404737	0.0356886	0.00188734	0	Eur_Core_4	0.929	Conq_Asia_Core1	0.071
HUAS85	0.385005	0.190457	0.0479829	0.00600000000000001	Germany_EarlyMedieval.SG	0.746	Eur_Core_3	0.254
HUAS85	0.328964	0.137291	0.0351146	0.05	SZLAper646	0.526	Eur_Core_4	0.474
HUAS85	0.295659	0.0360194	0.00386388	0	Eur_Core_4	0.935	Conq_Asia_Core2	0.065
HUAS85	0.226004	0.137458	0.0830024	0.02	SZLAper646	0.731	Eur_Core_3	0.269	Eur_Core_3
HUAS85	0.224898	0.036468	0.00696481	0	Eur_Core_4	0.968	Avar_Asia_Core1	0.032
HUAS85	0.203954	0.0360856	0.00832621	0	Eur_Core_4	0.969	Avar_Asia_Core2	0.031
HUAS85	0.201244	0.0365941	0.00875687	0	Eur_Core_4	0.966	Hun_Asia_Core	0.034
HUAS85	0.193065	0.192889	0.26902	0.002	Germany_EarlyMedieval.SG	0.928	Anapa	0.072	Anapa
HUAS85	0.18014	0.138797	0.141334	0	SZLAper646	0.98	Avar_Asia_Core2	0.02	Avar_Asia_Core2
HUAS85	0.178752	0.140165	0.147103	0	SZLAper646	0.98	Avar_Asia_Core1	0.02	Avar_Asia_Core1
HUAS85	0.177264	0.14071	0.151275	0	SZLAper646	0.978	Hun_Asia_Core	0.022	Hun_Asia_Core
HUAS85	0.163765	0.197223	0.451694	0	Germany_EarlyMedieval.SG	0.989	Hun_Asia_Core	0.011	Hun_Asia_Core
HUAS85	0.163679	0.195529	0.439834	0	Germany_EarlyMedieval.SG	0.99	Avar_Asia_Core1	0.01	Avar_Asia_Core1
HUAS85	0.162936	0.193223	0.429142	0	Germany_EarlyMedieval.SG	0.99	Avar_Asia_Core2	0.01	Avar_Asia_Core2
HUAS85	0.155023	0.138464	0.198323	0	SZLAper646	0.964	Conq_Asia_Core2	0.036	Conq_Asia_Core2
HUAS85	0.141165	0.192511	0.69617	0	Germany_EarlyMedieval.SG	0.987	Conq_Asia_Core2	0.013	Conq_Asia_Core2
HUAS85	0.14006	0.137518	0.247735	0.002	SZLAper646	0.967	Conq_Asia_Core1	0.033	Conq_Asia_Core1
HUAS85	0.131625	0.190295	1	0	Germany_EarlyMedieval.SG	0.991	Conq_Asia_Core1	0.009	Conq_Asia_Core1
HUAS86	0.990673	0.311767	0.00287648	0.00600000000000001	SZLAper646	0.8	Anapa	0.2
HUAS86	0.860913	0.741636	0.154724	0.002	Eur_Core_5	0.964	Conq_Asia_Core2	0.036	Conq_Asia_Core2
HUAS86	0.857997	0.739703	0.156076	0	Eur_Core_5	0.963	Conq_Asia_Core1	0.037	Conq_Asia_Core1
HUAS86	0.84417	0.743246	0.176653	0	Eur_Core_5	0.981	Hun_Asia_Core	0.019	Hun_Asia_Core
HUAS86	0.835718	0.741241	0.185133	0	Eur_Core_5	0.983	Avar_Asia_Core2	0.017	Avar_Asia_Core2
HUAS86	0.835616	0.743429	0.188035	0	Eur_Core_5	0.983	Avar_Asia_Core1	0.017	Avar_Asia_Core1
HUAS86	0.799443	0.742185	0.240395	0.004	Eur_Core_5	0.919	Anapa	0.081	Anapa
HUAS86	0.744625	0.162224	0.00497646	0.002	Germany_EarlyMedieval.SG	0.835	Anapa	0.165
HUAS86	0.729469	0.311251	0.0220228	0	SZLAper646	0.97	Avar_Asia_Core2	0.03
HUAS86	0.726053	0.312417	0.0226236	0	SZLAper646	0.969	Avar_Asia_Core1	0.031
HUAS86	0.723863	0.312336	0.022871	0	SZLAper646	0.967	Hun_Asia_Core	0.033
HUAS86	0.718772	0.311456	0.0233313	0.002	SZLAper646	0.94	Conq_Asia_Core2	0.06
HUAS86	0.653444	0.113053	0.00391018	0.002	Hungary_Langobard.SG	0.831	Anapa	0.169
HUAS86	0.652722	0.743789	0.91927	0.246	Eur_Core_5	0.899	SZLAper646	0.101	SZLAper646
HUAS86	0.636139	0.310506	0.0356277	0	SZLAper646	0.943	Conq_Asia_Core1	0.057
HUAS86	0.571249	0.161991	0.0118634	0	Germany_EarlyMedieval.SG	0.971	Avar_Asia_Core2	0.029
HUAS86	0.571059	0.162825	0.0119992	0.002	Germany_EarlyMedieval.SG	0.969	Hun_Asia_Core	0.031
HUAS86	0.558783	0.163091	0.0128242	0	Germany_EarlyMedieval.SG	0.971	Avar_Asia_Core1	0.029
HUAS86	0.543025	0.162168	0.0137588	0	Germany_EarlyMedieval.SG	0.943	Conq_Asia_Core2	0.057
HUAS86	0.504244	0.310492	0.0731752	0.01	SZLAper646	0.81	Eur_Core_2	0.19	Eur_Core_2
HUAS86	0.502008	0.113628	0.00848883	0	Hungary_Langobard.SG	0.966	Hun_Asia_Core	0.034
HUAS86	0.485483	0.11309	0.00919226	0	Hungary_Langobard.SG	0.938	Conq_Asia_Core2	0.062
HUAS86	0.478286	0.112932	0.00953333	0	Hungary_Langobard.SG	0.969	Avar_Asia_Core2	0.031
HUAS86	0.458785	0.113863	0.0107846	0	Hungary_Langobard.SG	0.969	Avar_Asia_Core1	0.031
HUAS86	0.445955	0.161335	0.0231794	0	Germany_EarlyMedieval.SG	0.946	Conq_Asia_Core1	0.054
HUAS86	0.389621	0.11251	0.0158159	0	Hungary_Langobard.SG	0.941	Conq_Asia_Core1	0.059
HUAS86	0.380286	0.310512	0.162744	0.00599999999999999	SZLAper646	0.899	Eur_Core_1	0.101	Eur_Core_1
HUAS86	0.327603	0.161119	0.049562	0.00599999999999989	Germany_EarlyMedieval.SG	0.814	Eur_Core_2	0.186
HUAS86	0.32033	0.310489	0.263977	0.018	SZLAper646	0.832	Eur_Core_3	0.168	Eur_Core_3
HUAS86	0.251675	0.000686384	1.56397e-05	0	Eur_Core_4	0.899	Conq_Asia_Core1	0.101
HUAS86	0.251147	0.310567	0.576913	0.072	SZLAper646	0.867	Eur_Core_4	0.133	Eur_Core_4
HUAS86	0.238595	0.161031	0.103998	0.004	Germany_EarlyMedieval.SG	0.897	Eur_Core_1	0.103	Eur_Core_1
HUAS86	0.224574	0.161139	0.119868	0.012	Germany_EarlyMedieval.SG	0.792	Eur_Core_3	0.208	Eur_Core_3
HUAS86	0.162979	0.000704609	3.66018e-05	0	Eur_Core_4	0.905	Conq_Asia_Core2	0.095
HUAS86	0.136727	0.161225	0.40545	0.0419999999999999	Germany_EarlyMedieval.SG	0.823	Eur_Core_4	0.177	Eur_Core_4
HUAS86	0.126562	0.112161	0.192097	0.00600000000000001	Hungary_Langobard.SG	0.873	Eur_Core_2	0.127	Eur_Core_2
HUAS86	0.124033	0.112158	0.201019	0.00800000000000001	Hungary_Langobard.SG	0.825	Eur_Core_3	0.175	Eur_Core_3
HUAS86	0.098043	0.112024	0.349359	0.004	Hungary_Langobard.SG	0.94	Eur_Core_1	0.06	Eur_Core_1
HUAS86	0.081197	0.11228	0.602635	0.048	Hungary_Langobard.SG	0.878	Eur_Core_4	0.122	Eur_Core_4
HUAS86	0.075766	0.000729682	0.000143479	0	Eur_Core_4	0.955	Avar_Asia_Core1	0.045
HUAS86	0.073619	0.000728698	0.000150172	0	Eur_Core_4	0.951	Hun_Asia_Core	0.049
HUAS86	0.069726	0.000701704	0.000155923	0	Eur_Core_4	0.956	Avar_Asia_Core2	0.044
HUAS87	0.443206	0.0686573	0.00463909	0	SZLAper646	0.96	Hun_Asia_Core	0.04
HUAS87	0.43418	0.0683869	0.00484635	0	SZLAper646	0.964	Avar_Asia_Core1	0.036
HUAS87	0.417963	0.0676408	0.00521464	0	SZLAper646	0.965	Avar_Asia_Core2	0.035
HUAS87	0.381736	0.0672052	0.00639564	0	SZLAper646	0.929	Conq_Asia_Core1	0.071
HUAS87	0.377564	0.0678723	0.00667861	0.002	SZLAper646	0.932	Conq_Asia_Core2	0.068
HUAS87	0.148568	0.0438436	0.0217351	0	Germany_EarlyMedieval.SG	0.972	Hun_Asia_Core	0.028
HUAS87	0.148019	0.0436877	0.0217542	0	Germany_EarlyMedieval.SG	0.974	Avar_Asia_Core1	0.026
HUAS87	0.139968	0.0426421	0.0232223	0	Germany_EarlyMedieval.SG	0.948	Conq_Asia_Core1	0.052
HUAS87	0.139355	0.0430236	0.0237926	0	Germany_EarlyMedieval.SG	0.975	Avar_Asia_Core2	0.025
HUAS87	0.125748	0.0432346	0.0292457	0	Germany_EarlyMedieval.SG	0.951	Conq_Asia_Core2	0.049
HUAS87	0.068979	0.067925	0.233164	0.004	SZLAper646	0.923	Anapa	0.077	Anapa
